# Off-target detection of CRISPR-Cas9 nuclease *in vitro* with CROFT-Seq

**DOI:** 10.1101/2025.02.17.638614

**Authors:** Paulius Toliusis, Algirdas Grybauskas, Tomas Sinkunas, Tautvydas Karvelis, Giedrius Sasnauskas, Mindaugas Zaremba

## Abstract

Programmable CRISPR-Cas9 nucleases have become invaluable tools for genome editing. However, off-target cleavage by these nucleases could lead to unintended changes in the edited genome. Detection of off-target sites is critical to make genome editing technology safe and predictable. Although current *in vitro* methods for off-target detection can identify these sites, they are time-consuming, complex, and relatively costly. Here, we present CROFT-Seq (**CR**ISPR nuclease **of**f-**t**arget detection by **seq**uencing), a sensitive, rapid, and cost-effective assay for the genome-wide detection of Cas9 off-target sites *in vitro*. CROFT-Seq performs comparably to the common currently used *in vitro* methods and serves as a valuable and efficient tool for the rapid assessment of genome-editing nuclease specificity. Notably, a high proportion of the top-ranked off-targets identified by CROFT-Seq were validated in cells, highlighting its effectiveness as a predictor of off-target sites.
