## Supplementary Table 2 for "Off-target detection of CRISPR-Cas9 nuclease *in vitro* with CROFT-Seq"

### Sheet: FANCF rhAmpSeq
Off-target	Forward primer sequence name	Forward primer sequence	Reverse primer sequence name	Reverse primer sequence
ON	RH.84535F9634354A3Z0Z.F	/rhSeq-f/TAG GTA GTG CTT GAG ACC GrCC AGA /GT4/	RH.84535F9634354A3Z0Z.R	/rhSeq-r/TGT TCC AAT CAG TAC GCA GArG AGT C/GT2/
OFF1	RH.8FFE4C67078E43EZ0Z.F	/rhSeq-f/TCA TCC TGC TCA ACA CCA TrCT GCC /GT1/	RH.8FFE4C67078E43EZ0Z.R	/rhSeq-r/CCC TTG GTG ACC AGG AAA rGCG AT/GT2/
OFF2	RH.C9EB1AD2FC8F4FEZ0Z.F	/rhSeq-f/ACA ATG TCA TCC GGC TCT rGGG AA/GT1/	RH.C9EB1AD2FC8F4FEZ0Z.R	/rhSeq-r/TGG ATC AGC TCT GTC GTC rCTT CC/GT1/
OFF3	RH.15131725EF6B45CZ0Z.F	/rhSeq-f/TCA ACC TTT TCT GCT GCC CrGG ATG /GT1/	RH.15131725EF6B45CZ0Z.R	/rhSeq-r/TGG CTG AGG TCA CTC TGG rGTC TC/GT3/
OFF4	RH.2AA1884B753B479Z0Z.F	/rhSeq-f/GGT TTC AAG TCC TTT CAA CAC rCTC TG/GT3/	RH.2AA1884B753B479Z0Z.R	/rhSeq-r/GAG ACT CAG AGA GGT TAA GCA rGTT TG/GT3/
OFF5	RH.A76C33EE950340DZ0Z.F	/rhSeq-f/AGA GAC ATG GAA GGA CAC TGrC TTG A/GT2/	RH.A76C33EE950340DZ0Z.R	/rhSeq-r/CAA GTG GAC TTC TTG ACA CAA rGAT CA/GT2/
OFF6	RH.668E79406346407Z0Z.F	/rhSeq-f/GAA GGC AGC CAA GGA ATC rCTC AT/GT1/	RH.668E79406346407Z0Z.R	/rhSeq-r/AGT TTG AGA CCT CTG ACC TrCC ACA /GT4/
OFF7	RH.D1220E391423486Z0Z.F	/rhSeq-f/GAC CTC ATT TAG AAT GTG CCA CrCT TTG /GT2/	RH.D1220E391423486Z0Z.R	/rhSeq-r/TCC CTC ATT GAT GTA GTT GGA rGCT AG/GT4/
OFF8	RH.A76FA5A96041426Z0Z.F	/rhSeq-f/GCT CCT ACA TCT GGG TGT rGAA AG/GT2/	RH.A76FA5A96041426Z0Z.R	/rhSeq-r/CTC CAA GGA CTC CCA CAT rCCT TA/GT1/
OFF9	RH.27B2B0B11FCC4E0Z0Z.F	/rhSeq-f/CCT CTT CCA CTC CAG CCrC CAA A/GT2/	RH.27B2B0B11FCC4E0Z0Z.R	/rhSeq-r/GTC CCA TGT CAC CAG GAG rCAT GA/GT2/
OFF10	RH.2E7DD84358EE44CZ0Z.F	/rhSeq-f/TCC ATC CCG AAC ACA GTrG ACA G/GT4/	RH.2E7DD84358EE44CZ0Z.R	/rhSeq-r/CCT CTG ACC TCC ACA ACT rCTA AG/GT4/
OFF11	RH.46E984DA00F444EZ0Z.F	/rhSeq-f/GAA GCA TCC GAT GGG TArC TTC G/GT4/	RH.46E984DA00F444EZ0Z.R	/rhSeq-r/GCC TCT TAC CAC ATT CAG ArCA GCA /GT1/
OFF12	RH.6FEBDDAC5BE8404Z0Z.F	/rhSeq-f/GCT TTT TAA GTC TCT GGT ACA TCT GrGC TTT /GT1/	RH.6FEBDDAC5BE8404Z0Z.R	/rhSeq-r/TGA AAG TCC TTT ATG AAC TCT GTG GrCT GTA /GT3/
OFF13	RH.5395FBB48E8D44EZ0Z.F	/rhSeq-f/TCA CCA CTT CTC CTT CCT rCCA CC/GT3/	RH.5395FBB48E8D44EZ0Z.R	/rhSeq-r/ACA GAT GTA GCC TCC TGG rGTC GG/GT2/
OFF14	RH.AD810FE4104846FZ0Z.F	/rhSeq-f/CCA CCA GAC ATC ACT TTT GAA ArCA GAG /GT3/	RH.AD810FE4104846FZ0Z.R	/rhSeq-r/AAG TGA GGA GAC ACG AGT TTT rGGA TG/GT1/
OFF15	RH.A63CF544FE62484Z0Z.F	/rhSeq-f/AAG TCT AGC TTA TTT GGA GCT CAC TrCT AGC /GT4/	RH.A63CF544FE62484Z0Z.R	/rhSeq-r/TAA CAT AAG AAC ACT TCC CCT TGG rCAT GG/GT4/
OFF16	RH.659427CFFB984EDZ0Z.F	/rhSeq-f/GCC AAG TGA TCA GAG GAC rCAG GT/GT4/	RH.659427CFFB984EDZ0Z.R	/rhSeq-r/CTC TGA GGG TTC CTT CGA rGCT GA/GT3/
OFF17	RH.F78B4F272A764C9Z0Z.F	/rhSeq-f/GTT ACC TTT TGA CCA CCA TAG TTrG AGA G/GT4/	RH.F78B4F272A764C9Z0Z.R	/rhSeq-r/AAG TGC TAC AAG ATT ACA GAC CrGG GTG /GT2/
OFF18	RH.6866AC103302402Z0Z.F	/rhSeq-f/TGA ACT TGG TTC CTG CCT TrCC TCT /GT2/	RH.6866AC103302402Z0Z.R	/rhSeq-r/GAG CGC AGC AAT GAT GAG TrCA AGA /GT4/
OFF19	RH.71541FE7D3E4431Z0Z.F	/rhSeq-f/CTC TCG CAC ACA TAG TGG rGTC GA/GT3/	RH.71541FE7D3E4431Z0Z.R	/rhSeq-r/CAA TGC GAC CTC AAG TTC TrCC AAC /GT1/
OFF20	RH.E7AC30DE73D44B8Z0Z.F	/rhSeq-f/CCA ATT AAA CAA GTC ACC TCC ArCC TGA /GT2/	RH.E7AC30DE73D44B8Z0Z.R	/rhSeq-r/CCA CAC ATT GGA TTC ACC TTT rCCT CT/GT4/
OFF21	RH.BA7DF7450C3F486Z0Z.F	/rhSeq-f/CAT CTG TGT GGC ACA TAG TrCG TAA /GT3/	RH.BA7DF7450C3F486Z0Z.R	/rhSeq-r/GTC TGT CCA CGG ATC TCT rCTC TC/GT1/
OFF22	RH.9AF35E7B369A4BFZ0Z.F	/rhSeq-f/TGC TCC TCT GCA GTA CTA GrCT TTG /GT3/	RH.9AF35E7B369A4BFZ0Z.R	/rhSeq-r/GTC CCC TTC CAG ATA CAG AArG TAA C/GT4/
OFF23	RH.6DB73C58C8924C9Z0Z.F	/rhSeq-f/AGA ACT GCC AGC CAC TAG rCCC TG/GT2/	RH.6DB73C58C8924C9Z0Z.R	/rhSeq-r/GAT GGT CTT GAG GGT CCA GrCG TGA /GT3/
OFF24	RH.AB0F203BD91F42EZ0Z.F	/rhSeq-f/TGC ACT CTC TGA GTA TTT TCC rGGC AG/GT2/	RH.AB0F203BD91F42EZ0Z.R	/rhSeq-r/TCC CCT TAT TTT CTC TCA AGT CArC CTG G/GT4/
OFF25	RH.675599EE86C9429Z0Z.F	/rhSeq-f/GCC TCA CTG GTA CCT TCA TrCT CTT /GT3/	RH.675599EE86C9429Z0Z.R	/rhSeq-r/CTC TGG GAC TTC TTG CGG rCAG AT/GT2/
OFF26	RH.0C12519F7A24405Z0Z.F	/rhSeq-f/CTC CAG AGC TAA AGC AGT CrCT CTC /GT2/	RH.0C12519F7A24405Z0Z.R	/rhSeq-r/GAC ATG AGT CAA ATC ACC ACrC AGC A/GT1/
OFF27	RH.40DDA89CEBBC4E3Z0Z.F	/rhSeq-f/AGC AAA ACT GAT TGA TCT AGC TrCT CCC /GT4/	RH.40DDA89CEBBC4E3Z0Z.R	/rhSeq-r/AGC AAA TCT GGC TTG AAA ACA rCCA CA/GT2/
OFF28	RH.07D30F91347343DZ0Z.F	/rhSeq-f/GCC ACC TAC TTA CTC TAA CAG TTrC TAG G/GT4/	RH.07D30F91347343DZ0Z.R	/rhSeq-r/TAA TAA AAA GGT TGC CAG TGG GAA rGAC AC/GT2/
OFF29	RH.63B729CCB5D9484Z0Z.F	/rhSeq-f/ATA GAG TAG TGG GCT TGG GArG CTG T/GT2/	RH.63B729CCB5D9484Z0Z.R	/rhSeq-r/AGT GCT TTA GAG GCT CCA ACrC CTT C/GT1/
OFF30	RH.0D93E2F3C74C48CZ0Z.F	/rhSeq-f/CAC TAC TGC AAT CAG CCT GrGG TGA /GT3/	RH.0D93E2F3C74C48CZ0Z.R	/rhSeq-r/CTC TGT CTC TGG CTC CTrG TGC T/GT2/
OFF31	RH.DEB50A88F589413Z0Z.F	/rhSeq-f/AGT CAC AGG TAG GAA GAC AAG TrAT AGA /GT4/	RH.DEB50A88F589413Z0Z.R	/rhSeq-r/TAC TCC CAG ACT CTG ATT GCrG GCA A/GT1/
OFF32	RH.EECC282E00D1456Z0Z.F	/rhSeq-f/ACA GTC TTG AGT CAC CAA CAC rCAC CT/GT3/	RH.EECC282E00D1456Z0Z.R	/rhSeq-r/CAG CTG AGT TTG GTC TGA TTT TrCC TTT /GT3/
OFF33	RH.12CA9672E5D2433Z0Z.F	/rhSeq-f/GCT TAT AGG AAA TGT CCC GAA TArG GCA A/GT3/	RH.12CA9672E5D2433Z0Z.R	/rhSeq-r/CGT AAA TTA CAG AGT TGT GCA ACrC ACC A/GT3/
OFF34	RH.3EA2442385F6491Z0Z.F	/rhSeq-f/CTA GAG GGC TAG AAA GAA AGC rGGG AT/GT2/	RH.3EA2442385F6491Z0Z.R	/rhSeq-r/CAA AGC ACC CTT TGT TAG ATC rCAG TG/GT2/
OFF35	RH.B661C95A18104DAZ0Z.F	/rhSeq-f/AAA CCA ATT CAC TCC CAA GAA rCCC TG/GT2/	RH.B661C95A18104DAZ0Z.R	/rhSeq-r/AAT GAA AAC ACA CCC TCA CTA ArGC AGC /GT1/
OFF36	RH.9AC7103C8F824E0Z0Z.F	/rhSeq-f/TCA GGC AGG AGT TAG GArG GCT C/GT3/	RH.9AC7103C8F824E0Z0Z.R	/rhSeq-r/CGT TCA CTC TGA GCA TCG rCCA AG/GT2/
OFF37	RH.CE2A579BC8E44B3Z0Z.F	/rhSeq-f/AGA AGT GGT GAT AGA GGT CAA rCCT TG/GT1/	RH.CE2A579BC8E44B3Z0Z.R	/rhSeq-r/CCA AGG CAT ATG TAC CCT CTrG AAC C/GT1/

### Sheet: VEGFA1 rhAmpSeq
Off-target	Forward primer sequence name	Forward primer sequence	Reverse primer sequence name	Reverse primer sequence
ON	RH.FCAC14C7F39C4BBZ0Z.F	/rhSeq-f/GCA ACT CCA GTC CCA AAT ATrG TAG C/GT1/	RH.FCAC14C7F39C4BBZ0Z.R	/rhSeq-r/CTC CAT TCA CCC AGC TTC rCCT GT/GT2/
OFF1	RH.DF5F88611042462Z0Z.F	/rhSeq-f/GCT CCA TGG AGT GTT CTG rCCT GA/GT2/	RH.DF5F88611042462Z0Z.R	/rhSeq-r/GTT CTG AGG CAG AGA TGG rCAG GG/GT4/
OFF2	RH.62237D133DAA487Z0Z.F	/rhSeq-f/ACA GCA GAA CCT AAG ACA GAA rCAT CG/GT2/	RH.62237D133DAA487Z0Z.R	/rhSeq-r/TCT TCC TCT CTC ACT GAG CrCC TGA /GT2/
OFF3	RH.298961F675B948BZ0Z.F	/rhSeq-f/TAA CTG CAG ATG ACA GGC TTG rGGA GT/GT2/	RH.298961F675B948BZ0Z.R	/rhSeq-r/GAT GGC GAC GAA AGA ATA AGG rCAC CT/GT2/
OFF4	RH.CEB42EE0827B4CEZ0Z.F	/rhSeq-f/TCC TCC ACA TTT TCC TCA GrCG CCT /GT4/	RH.CEB42EE0827B4CEZ0Z.R	/rhSeq-r/CCC ACT GCA CTG AAA CAT rCTC AC/GT3/
OFF5	RH.06C458B23A6B40AZ0Z.F	/rhSeq-f/GTC CTA ATT TGG CCA TCT GArC TAT G/GT4/	RH.06C458B23A6B40AZ0Z.R	/rhSeq-r/GGC AGA AGG AAT TGA GTG ATrC AGA T/GT3/
OFF6	RH.8E2E2BEDAB364E8Z0Z.F	/rhSeq-f/GTT CTC CCC TAC CCA GTA ArCC AAC /GT1/	RH.8E2E2BEDAB364E8Z0Z.R	/rhSeq-r/AGG AGA CCC AGG AAT CCrC CCC T/GT3/
OFF7	RH.27F4F0E155D34C7Z0Z.F	/rhSeq-f/TCT CAC AAT CAA GCA GAT AGT TTrG GTG A/GT4/	RH.27F4F0E155D34C7Z0Z.R	/rhSeq-r/GCC ATT GAA TTG TAC ACT CTA AArA TGG T/GT4/
OFF8	RH.9E56E42D124A420Z0Z.F	/rhSeq-f/CTG TCC TAT TTA CAC AGC AGA CrCC ACT /GT2/	RH.9E56E42D124A420Z0Z.R	/rhSeq-r/GGC CAT CAT CCT TCT ATT TCT TrAG GAG /GT2/
OFF9	RH.CCF4195D269B453Z0Z.F	/rhSeq-f/TCA CAA GTG AGG AGT CCT rGTC TG/GT2/	RH.CCF4195D269B453Z0Z.R	/rhSeq-r/CAT GGT GTG TGC AAA CGrG AGC T/GT1/
OFF10	RH.B52B5B4C462E4EFZ0Z.F	/rhSeq-f/AGT TGC TAA GTC AAA CAG AGA rCCT TG/GT4/	RH.B52B5B4C462E4EFZ0Z.R	/rhSeq-r/TGA AGA TCC CAT ACC TCC ATT ArCC TCT /GT1/
OFF11	RH.84C2E85656364F2Z0Z.F	/rhSeq-f/TGC ACT TCT TGG GCA GTrG ATG G/GT4/	RH.84C2E85656364F2Z0Z.R	/rhSeq-r/TAC AAG GTG AGC CTG GGT rCTG TT/GT3/
OFF12	RH.732D955F080646CZ0Z.F	/rhSeq-f/CCA CCT CTA AAC TTT GCC TTC rCTT GT/GT2/	RH.732D955F080646CZ0Z.R	/rhSeq-r/GAA AAT GAC ACT GCA ACG TGA rGAA GT/GT2/
OFF13	RH.C802A99B18CF4D4Z0Z.F	/rhSeq-f/CTT TAT GTT CCT TCC CTC TGC rCAA GA/GT2/	RH.C802A99B18CF4D4Z0Z.R	/rhSeq-r/AGC TCT TCT GAC TAC AGA GGrG TCC T/GT1/
OFF14	RH.163D85BDD4594AFZ0Z.F	/rhSeq-f/AAA GTA CAA TAG CGA TAT CTG CCrA CGA A/GT2/	RH.163D85BDD4594AFZ0Z.R	/rhSeq-r/CTT TGA ACT AAA GAC ACG TTC AAC TrCA AGA /GT3/
OFF15	RH.0BD7599172504E9Z0Z.F	/rhSeq-f/CAA AAT GAA GCA GGT GCG rGCA AC/GT1/	RH.0BD7599172504E9Z0Z.R	/rhSeq-r/CAT CTT GTT TGT GCC CCG rGTT CA/GT1/
OFF16	RH.7CECD6F501CD4F4Z0Z.F	/rhSeq-f/CAC TCT CTG TTC TCA ATG CTT rGTT CT/GT4/	RH.7CECD6F501CD4F4Z0Z.R	/rhSeq-r/TAA CTG GAG TGG AGA CTG AAT GrCT TCA /GT4/
OFF17	RH.48E1D8CF50DA494Z0Z.F	/rhSeq-f/AGA TGC CTA TGC CTA CAT TTT CArG AGA C/GT3/	RH.48E1D8CF50DA494Z0Z.R	/rhSeq-r/GTC AAC CTA GAA GTT TCA CCT GArG ATC T/GT2/
OFF18	RH.4147D0BFE6B0485Z0Z.F	/rhSeq-f/AGC TCT GAG AGT AAT ACC CTT rCAT CC/GT4/	RH.4147D0BFE6B0485Z0Z.R	/rhSeq-r/AAG CAG TGA GTT CAA GAT GAG rGAC TC/GT3/
OFF19	RH.EC4E68CBFFB4485Z0Z.F	/rhSeq-f/CAG TGT CCT CTG CTC TAC rCCT GA/GT2/	RH.EC4E68CBFFB4485Z0Z.R	/rhSeq-r/GAC CTC TTC TCT CTG TGC rCTC TG/GT1/
OFF20	RH.D91DA663D676485Z0Z.F	/rhSeq-f/CTC TTC TGC TGT CTA CCA GTA rGTT AG/GT2/	RH.D91DA663D676485Z0Z.R	/rhSeq-r/AGA GAC TTG ATC AAC TGA GGA TrAT TGG /GT1/
OFF21	RH.15727F22E4204D1Z0Z.F	/rhSeq-f/AGC AAA TCT CGC CAG GArC TGG T/GT2/	RH.15727F22E4204D1Z0Z.R	/rhSeq-r/CGA TTG CCA GTG TCA GAA rGAG GT/GT2/
OFF22	RH.E08C6FA8771A48AZ0Z.F	/rhSeq-f/CAC TAA CAA GAT TCT TAG CCT CAT CrCG CCA /GT2/	RH.E08C6FA8771A48AZ0Z.R	/rhSeq-r/TTT ATC AAT ACT GTT GTG CTG CTT TTrC TGT C/GT3/
OFF23	RH.BA4778EC28F84D8Z0Z.F	/rhSeq-f/GCC CTG AAG TAT ATA GAA CTC CArC TAC C/GT4/	RH.BA4778EC28F84D8Z0Z.R	/rhSeq-r/CCC AGA GAA GAA AGA TGA ATG TCrC AGT C/GT4/
OFF24	RH.C34EA45ADCC344DZ0Z.F	/rhSeq-f/CGT TAG CAC CAA ATC CTT CTT ArGC AAT /GT1/	RH.C34EA45ADCC344DZ0Z.R	/rhSeq-r/CAA GCA GGA GTG TTT TCT TCA rGCT AA/GT4/
OFF25	RH.5C83B8C3814A457Z0Z.F	/rhSeq-f/CCA TGT TGG CAT CAT CAG ArGT GCT /GT2/	RH.5C83B8C3814A457Z0Z.R	/rhSeq-r/CTC TGC ATG TGA CCT TCA rGGA GA/GT4/
OFF26	RH.6CD9939281574DEZ0Z.F	/rhSeq-f/CTA TCA TCC CCT CCT GAG AAA rGAA AG/GT2/	RH.6CD9939281574DEZ0Z.R	/rhSeq-r/GGC TCT TTC TGC TAC ATT GTrC TCC A/GT1/
OFF27	RH.67263841B28D43EZ0Z.F	/rhSeq-f/TGT TGT TTT CCA CTC TGA CCrC CAC G/GT1/	RH.67263841B28D43EZ0Z.R	/rhSeq-r/TAG TGA TAT CTG CCA CGA AGG rCGA GC/GT4/
OFF28	RH.3B217B21BF1240DZ0Z.F	/rhSeq-f/AAG GCG AGC AGA CAG AGrC TAG C/GT2/	RH.3B217B21BF1240DZ0Z.R	/rhSeq-r/GTG TTG CTA ACT GCC CAG rCCT TT/GT3/
OFF29	RH.1A156AACD727449Z0Z.F	/rhSeq-f/CAA AAG TGC TGC ATT CTA GCT GrGA CTT /GT2/	RH.1A156AACD727449Z0Z.R	/rhSeq-r/CTA TTG ACT TCA GTA CCG ACA GArG TAC A/GT4/
OFF30	RH.7DA85874CFA74ACZ0Z.F	/rhSeq-f/TTC CCC TAG TAG AAG TTG TCC rCTG GA/GT2/	RH.7DA85874CFA74ACZ0Z.R	/rhSeq-r/CCT TTG TCT CAT TTC AAG CCT rCTT TG/GT1/
OFF31	RH.CF2B2CA91A414CBZ0Z.F	/rhSeq-f/GAA TGT GTG GGT AGG ACA TGrG GAA T/GT2/	RH.CF2B2CA91A414CBZ0Z.R	/rhSeq-r/AAG GAG AGT GAA GGC AAA ATG rGGA GT/GT1/
OFF32	RH.EA0AD0D5A6E64CAZ0Z.F	/rhSeq-f/GCA TAA TAC TGA ATG ACA GCC ArAT CAC /GT4/	RH.EA0AD0D5A6E64CAZ0Z.R	/rhSeq-r/CTA GGC TTG TGA AAC TCA TAG AArC AAA G/GT2/
OFF33	RH.CF123A997E3847FZ0Z.F	/rhSeq-f/CCC TGC CTT TCA ACT CAA rGAC AC/GT4/	RH.CF123A997E3847FZ0Z.R	/rhSeq-r/AGA CAG AGC TAG CAG GGrC TTC C/GT4/
OFF34	RH.BEDDA51071DB43BZ0Z.F	/rhSeq-f/CTT CTC TAG TCC TGC ACC rCAG AG/GT1/	RH.BEDDA51071DB43BZ0Z.R	/rhSeq-r/TTT ATC AGA CGT GAC CCT GrGC ATG /GT4/
OFF35	RH.8775F7FED1EB4D8Z0Z.F	/rhSeq-f/GCA GCT GTA CCG TAC ATT rGTA GG/GT4/	RH.8775F7FED1EB4D8Z0Z.R	/rhSeq-r/GGA CAT TTG GCA ATG TCT TrGA GAC /GT4/
OFF36	RH.96BF260C43354F9Z0Z.F	/rhSeq-f/CCT TCA TTT TGT AAA AAT TGG GCT rCAT GC/GT4/	RH.96BF260C43354F9Z0Z.R	/rhSeq-r/AAT GTA GTT TTG CCT GGA AAA TGrC CCA G/GT2/
OFF37	RH.8A049C4C93F944AZ0Z.F	/rhSeq-f/GTT GGC CTT TTA AGT TTC CArG AGA C/GT4/	RH.8A049C4C93F944AZ0Z.R	/rhSeq-r/GGT TAG TTG GTG ACC TTG ArGT CAA /GT2/
OFF38	RH.1E8B3CAC11A8487Z0Z.F	/rhSeq-f/GCC ACC TAC ACT TCT TTC AGT TArC TCA G/GT3/	RH.1E8B3CAC11A8487Z0Z.R	/rhSeq-r/CAC AAA AGT CTT CCC AAG TCA TTrG AGA C/GT3/
OFF39	RH.87BAFB097C29486Z0Z.F	/rhSeq-f/CAT TTC AGT GGG TCA AGG ArGC ACA /GT2/	RH.87BAFB097C29486Z0Z.R	/rhSeq-r/CTC TGG GCT CAC CTG ATrC TCT G/GT1/
OFF40	RH.6DE4DD497D734C6Z0Z.F	/rhSeq-f/CCT CCA AGA TAA AGC ACC AArC ACC T/GT2/	RH.6DE4DD497D734C6Z0Z.R	/rhSeq-r/AAG GGA AAG CAA AAG ACG GrAA GTG /GT1/
OFF41	RH.47683516C77241EZ0Z.F	/rhSeq-f/CTT AAC AAA GGC ATG ACT GGA rGTA CA/GT2/	RH.47683516C77241EZ0Z.R	/rhSeq-r/GAT CAG CAA ATC ACC TAG AAG ArCT GGA /GT2/
OFF42	RH.BD4AF9D2A7964C2Z0Z.F	/rhSeq-f/AGC TGC TGG AGA AGT TTC TArG CCT T/GT2/	RH.BD4AF9D2A7964C2Z0Z.R	/rhSeq-r/CAG GAA CCC TGT GTT CTC TrGA AAG /GT1/
OFF43	RH.5E459B66BB3B4E5Z0Z.F	/rhSeq-f/CTG TGT CTG TCC CAC TAT TGT rGTT TT/GT2/	RH.5E459B66BB3B4E5Z0Z.R	/rhSeq-r/GAG TCT TAA CTT GTT CCA GCA TrCA ACT /GT3/
OFF44	RH.4EEA937F1A11492Z0Z.F	/rhSeq-f/TCC CTG TTT GCT TTC TGT ACrC TGG C/GT4/	RH.4EEA937F1A11492Z0Z.R	/rhSeq-r/GGT CAG CTC TAA CTG GTC TrCT CAG /GT4/
OFF45	RH.78986C2148C94E6Z0Z.F	/rhSeq-f/TGG ATT GCT TAA ATC AGT GGT rCCT CA/GT4/	RH.78986C2148C94E6Z0Z.R	/rhSeq-r/TGT TTT AGC AGC ATC TCA GGrC CTC T/GT4/
OFF46	RH.FDD1078D33EB4C6Z0Z.F	/rhSeq-f/GCT TTG CTC TTC TGT AGC TAG ArAA AAT /GT2/	RH.FDD1078D33EB4C6Z0Z.R	/rhSeq-r/GCT CTG AAA ATA CAG CTG GAA ArCA TAG /GT3/
OFF47	RH.F432F10B8DD2490Z0Z.F	/rhSeq-f/TCT TGG CAC ATA GTA GGC ArCT CAC /GT3/	RH.F432F10B8DD2490Z0Z.R	/rhSeq-r/CTC AGC ATC CTT GTT CTT CTrC ATC C/GT1/
OFF48	RH.EFA171E3B40445AZ0Z.F	/rhSeq-f/GCC TGG CCC AAT AAC TGA rATT TT/GT3/	RH.EFA171E3B40445AZ0Z.R	/rhSeq-r/TGC AGT CTT TGG AGA TGA CCrC TTA G/GT2/
OFF49	RH.9F5A16FC22324B0Z0Z.F	/rhSeq-f/CCA CTC TCA TTT CCT CTG TrCC ACT /GT2/	RH.9F5A16FC22324B0Z0Z.R	/rhSeq-r/AAG GTT GAA GTT GGG AGT AGrG TGT G/GT3/
OFF50	RH.32993FCBD043459Z0Z.F	/rhSeq-f/GTT GTC ATG TGT GTA CTG TGG rCAG CA/GT1/	RH.32993FCBD043459Z0Z.R	/rhSeq-r/ACT GGA GAC ATT TGG CAA TGrC CTG G/GT4/
OFF51	RH.4EE43135474543AZ0Z.F	/rhSeq-f/TTG GCA CAG AAG ACA GCrC GGT G/GT4/	RH.4EE43135474543AZ0Z.R	/rhSeq-r/TGG AAA AGC TCT GAC CCA rGGC AA/GT4/

### Sheet: rhAmpSeq index primers
Validation reaction name	Reaction	Forward index primer sequence name	Forward index primer sequence	Reverse index primer sequence name	Reverse index primer sequence
PTVal1	FANCF control	i5_IDT-1	AAT GAT ACG GCG ACC ACC GAG ATC TAC ACA TAT GCG CAC ACT CTT TCC CTA CAC GAC	i7_IDT-1	CAA GCA GAA GAC GGC ATA CGA GAT ACG ATC AGG TGA CTG GAG TTC AGA CGT GT
PTVal2	FANCF control repeat	i5_IDT-2	AAT GAT ACG GCG ACC ACC GAG ATC TAC ACT GGT ACA GAC ACT CTT TCC CTA CAC GAC	i7_IDT-2	CAA GCA GAA GAC GGC ATA CGA GAT TCG AGA GTG TGA CTG GAG TTC AGA CGT GT
PTVal3	FANCF	i5_IDT-3	AAT GAT ACG GCG ACC ACC GAG ATC TAC ACA ACC GTT CAC ACT CTT TCC CTA CAC GAC	i7_IDT-3	CAA GCA GAA GAC GGC ATA CGA GAT CTA GCT CAG TGA CTG GAG TTC AGA CGT GT
PTVal4	FANCF repeat	i5_IDT-4	AAT GAT ACG GCG ACC ACC GAG ATC TAC ACT AAC CGG TAC ACT CTT TCC CTA CAC GAC	i7_IDT-4	CAA GCA GAA GAC GGC ATA CGA GAT ATC GTC TCG TGA CTG GAG TTC AGA CGT GT
PTVal5	VEGFA1 control	i5_IDT-5	AAT GAT ACG GCG ACC ACC GAG ATC TAC ACG AAC ATC GAC ACT CTT TCC CTA CAC GAC	i7_IDT-5	CAA GCA GAA GAC GGC ATA CGA GAT TCG ACA AGG TGA CTG GAG TTC AGA CGT GT
PTVal6	VEGFA1 control repeat	i5_IDT-6	AAT GAT ACG GCG ACC ACC GAG ATC TAC ACC CTT GTA GAC ACT CTT TCC CTA CAC GAC	i7_IDT-6	CAA GCA GAA GAC GGC ATA CGA GAT CCT TGG AAG TGA CTG GAG TTC AGA CGT GT
PTVal7	VEGFA1	i5_IDT-7	AAT GAT ACG GCG ACC ACC GAG ATC TAC ACT CAG GCT TAC ACT CTT TCC CTA CAC GAC	i7_IDT-7	CAA GCA GAA GAC GGC ATA CGA GAT ATC ATG CGG TGA CTG GAG TTC AGA CGT GT
PTVal8	VEGFA1 repeat	i5_IDT-8	AAT GAT ACG GCG ACC ACC GAG ATC TAC ACG TTC TCG TAC ACT CTT TCC CTA CAC GAC	i7_IDT-8	CAA GCA GAA GAC GGC ATA CGA GAT TGT TCC GTG TGA CTG GAG TTC AGA CGT GT
