## Supplementary Table 4 for "Off-target detection of CRISPR-Cas9 nuclease *in vitro* with CROFT-Seq"

### Sheet: CROFT-Seq validation results
Site	Rank	Genomic Coordinate	Reads	Strand	Off-target Sequence	∆ Indels, %	Validated (if ∆ Indels ≥ 0.1 %)
VEGFA1	1	chr17:41640072-41640092	9437.67	-	TAGTGGAGGGAGCTTGCTCC	43.41	YES
VEGFA1	2	chr22:17971839-17971859	6165.67	+	GGAAAGGAGGAGCTTGCTCC	1.91	YES
VEGFA1	3	chr22:19710936-19710956	5548.33	-	GAGGGGGAGCAGTTTGCTCC	3.495	YES
VEGFA1	4	chr5:139883419-139883441	5166.33	+	ATTTGGGGGGAGTTTGCTCC	-0.22	NO
VEGFA1	5	chr17:49240173-49240194	4528.67	-	GTGGTGGGGGAGCTTGCTCC	2.975	YES
VEGFA1	6	chr2:128442225-128442245	4167.67	+	TCCTGAGGGCAGTTTGCTCC	0	NO
VEGFA1	7	chr16:8669352-8669372	3959.33	-	AAGTAAGGGAAGTTTGCTCC	0.86	YES
VEGFA1	8	chr15:65345195-65345216	3907.33	-	GGGTGGAGGGAGTTTGCTCC	63.405	YES
VEGFA1	9	chr20:57600296-57600316	3766.33	-	AGGGAGGAGGAATTTGCTCC	2.43	YES
VEGFA1	10	chr11:117610489-117610509	3309	-	GGGCAAGGGGAGGTTGCTCC	1.9	YES
VEGFA1	11	chr12:1878893-1878913	3123.33	+	CGGGGGAGGGAGTTTGCTCC	18.41	YES
VEGFA1	12	chr6:90655532-90655553	2886.67	-	GCCCGGGGGGAGCTTGCTCC	0.18	YES
VEGFA1	13	chr6:14316138-14316159	2752	-	GGGGGGGTAGAGTTTGCTCC	94.785	YES
VEGFA1	14	chr11:67806773-67806793	2666	+	AGGAAGGAGGAGTTAGCTCC	1.025	YES
VEGFA1	15	chr12:131205636-131205656	2579.67	+	GGGAGGGTGGAGTTTGCTCC	36.115	YES
VEGFA1	16	chr13:97070240-97070263	2460	+	GTCTGAGGGCAATTTGCTCC	0	NO
VEGFA1	17	chr5:32945151-32945172	2289	+	GCGTGGGGGGTGTTTGCTCC	5.545	YES
VEGFA1	18	chr6:43769556-43769576	2222.33	-	GGGTGGGGGGAGTTTGCTCC	39.43	YES
VEGFA1	19	chr17:34659302-34659322	2072.33	-	GGGGGTGGGGACTTTGCTCC	1.215	YES
VEGFA1	20	chr8:37487003-37487023	1714	-	AGGCAGAGGGAGATTGCTCC	0.135	YES
VEGFA1	21	chr6:50517949-50517971	1601.33	+	GTGTGTGGGGAATTTGCTCC	0	NO
VEGFA1	22	chr3:128565474-128565494	1475	-	AGGTGGTGGGAGCTTGTTCC	4.375	YES
VEGFA1	23	chr15:101272815-101272836	1382.33	-	GAGGAGGCGGAGCTTGCTCC	0.015	NO
VEGFA1	24	chr11:122712783-122712805	1336	+	GGAAGAGGGGATTTTGCTCC	-0.005	NO
VEGFA1	25	chr12:107438841-107438861	1333	+	TCTTGGGGGGAAGTTGCTCC	0.39	YES
VEGFA1	26	chr1:4462716-4462736	1258.67	-	GTGTGGGTGGCGTTTGCTCC	0.035	NO
VEGFA1	27	chr22:41280740-41280760	1232.67	+	AGTGCAGGGGAGCTTGCTCC	0	NO
VEGFA1	28	chr11:71786069-71786089	1211.67	-	AGGAAGGAGGAGTTAGCTCC	0.86	YES
VEGFA1	29	chr11:3423956-3423976	1037.67	+	AGGAAGGAGGAGTTAGCTCC	0.815	YES
VEGFA1	30	chr3:13538650-13538672	1006	+	CAATGGGGGAAACTTGCTCC	0.025	NO
VEGFA1	31	chr5:95884962-95884982	933	-	GGGAGCAGGGAATTTGCTCC	0.005	NO
VEGFA1	32	chr1:233021588-233021610	918	+	GGGGGAGGGGAGTCTGCTCC	1.64	YES
VEGFA1	33	chr11:19827807-19827827	909.333	+	AAGTGGGAAGTGTTTGCTCC	0.01	NO
VEGFA1	34	chr3:125915145-125915165	904.333	-	AGGAAGGAGGAGTTAGCTCC	0.87	YES
VEGFA1	35	chr20:63016447-63016467	889.667	+	GCTCTGGGGTAGTTTGCTCC	0.01	NO
VEGFA1	36	chr1:98882091-98882111	855	-	GGGGAGGGGAAGTTTGCTCC	54.285	YES
VEGFA1	37	chr2:208572855-208572877	844.667	+	GGGGAGGGAGAATTTGCTCC	0.12	YES
VEGFA1	38	chr4:184324998-184325020	763.333	+	GGGGGGGGGGCTTTTGCTCC	0.04	NO
VEGFA1	39	chr6:10826228-10826249	759	-	GGGGGGGGGGGAAATGCTCC	0.025	NO
VEGFA1	40	chr12:52572350-52572371	750.333	-	GGGATGGGGGAGTATGCACC	0	NO
VEGFA1	41	chr3:196144389-196144410	737	-	AGGTGGGGGGAGCTAGCTCC	0.45	YES
VEGFA1	42	chr18:366710-366730	719	-	GGGGGCAGGGAGATTGCTCC	0.105	YES
VEGFA1	43	chr16:89613427-89613448	680.333	-	AGGAGGGGGAACTTTGCTCC	0.05	NO
VEGFA1	44	chr10:122971882-122971902	628	+	AGCTGGAGGGAGTTTGCCCC	0.79	YES
VEGFA1	45	chr14:33490812-33490833	621.667	-	TCTAGGGAGGAGCTTGCTCC	-0.005	NO
VEGFA1	46	chr7:17779455-17779475	616.333	+	ACAACTGGGGAGTTTGCTCC	0.005	NO
VEGFA1	47	chr5:7067028-7067048	615	+	GAGGGTGGGGAGTTTACTCC	0.165	YES
VEGFA1	48	chr3:36317424-36317444	583.333	+	AGTGGGGGAGAGTATGCTCC	0.01	NO
VEGFA1	49	chr7:29041409-29041430	547	-	GGGAGGGGTGAGCTTGCTCC	0.025	NO
VEGFA1	50	chr21:35744357-35744378	541	-	GAGTGGGAAGAGTTTGTTCC	0.095	NO
VEGFA1	51	chr5:56876248-56876269	511.333	-	GGGTGGGGGGGGTTTGCTCC	2.96	YES
VEGFA1	52	chr5:156255-156277	485.333	+	GGCTCGGGGGAGTTTGCACC	-0.015	NO
FANCF	1	chr12:2610725-2610745	8484	-	ACACTCCCTTCTGCAGCACC	-0.005	NO
FANCF	2	chr2:54626173-54626193	6902.33	-	GGAATATCTTCTGCAGCCCC	0.135	YES
FANCF	3	chr7:44036880-44036900	5301.67	+	GTCTCCCCTTCTGCAGCACC	0	NO
FANCF	4	chr10:71703361-71703381	4852	+	TGAATCCCATCTCCAGCACC	0.405	YES
FANCF	5	chr9:108705525-108705546	3847.33	-	GGGAATCCTACTGCAGCACC	-0.005	NO
FANCF	6	chr10:42914565-42914585	2364	+	GGAGTCCCTCCTACAGCACC	5.66	YES
FANCF	7	chr2:241534233-241534253	2091.33	+	GGAATCCC-TCCCCAGCACC	-0.015	NO
FANCF	8	chr6:41489823-41489843	1935.67	-	CTCCTCCCTCCTGCAGCACC	-0.005	NO
FANCF	9	chr16:28603862-28603882	1654	+	GGCTTCCCTTCTGCAGCCCC	-0.39	NO
FANCF	10	chr10:37664254-37664274	1635.33	+	GGAGTCCCTCCTACAGCACC	5.62	YES
FANCF	11	chr10:13394771-13394791	1574.67	+	CTCATCCCTTCTGCAGCCCC	0.015	NO
FANCF	12	chr12:115029999-115030020	1539.67	-	GGGGTCCCTTCTGCAGCCCC	0.01	NO
FANCF	13	chr19:1180763-1180782	1356	-	GCTTTCCCTTCTGCA-CACC	9.31323e-10	NO
FANCF	14	chr13:109149774-109149794	1261	+	AAAATACCTTCTGCAGTACC	-0.025	NO
FANCF	15	chr8:101885725-101885745	1227	-	TCTGTCCCTCCTGCAGCACC	-0.01	NO
FANCF	16	chr19:38914955-38914975	1058	-	GCTGTCCCTTCTGCAGCTCC	0.015	NO
FANCF	17	chr3:35071669-35071689	1024.67	-	TGAATCCTAACTGCAGCACC	0	NO
FANCF	18	chr22:43979022-43979042	1024.67	+	CTGATCCCTTCTGCAGCACT	0.005	NO
FANCF	19	chr16:49637110-49637130	991.667	-	GGAGTCCCTCCTGCAGCACC	0.98	YES
FANCF	20	chr11:47532479-47532501	981	-	GGAATCCCTTCTACAGCACT	-0.015	NO
FANCF	21	chr10:3109798-3109819	826.667	-	ACTCTTCCTTCTGCAGCACC	-0.005	NO
FANCF	22	chr3:10844197-10844218	777.333	+	ACCCTCCCTTCTGCAGCACC	0.005	NO
FANCF	23	chr13:114050110-114050131	761.333	+	GGGAACCCTTCCGCAGCACC	0.79	YES
FANCF	24	chr18:8707526-8707546	735.333	-	GGAACCCCGTCTGCAGCACC	43.43	YES
FANCF	25	chr11:66707556-66707576	727.333	+	GGAACACCTTCTGCAGCTCC	-0.11	NO
FANCF	26	chr7:102016276-102016296	723.333	+	ACATGCCCTTCTGCAGCACC	-0.01	NO
FANCF	27	chr9:110400010-110400030	705.667	-	AAAATCCCTTCCGCAGCACC	0.41	YES
FANCF	28	chr3:123322634-123322654	628.333	+	ACACTCCCTCCTGCAGCACC	0.005	NO
FANCF	29	chr9:121863921-121863942	572.333	-	TGAATCCCTCCTGCAGCCCG	-0.015	NO
FANCF	30	chr10:7754681-7754702	568.333	-	ATCTTCCCTTCAGCAGCACC	-0.02	NO
FANCF	31	chr22:18817094-18817115	548	-	TGACACCCTTCTGTAGCACC	0	NO
FANCF	32	chr6:142048404-142048424	497.667	-	GTTCTCCCTCCCGCAGCACC	-0.09	NO
FANCF	33	chr20:46274930-46274951	479.333	-	TCCATCCCTACTGCAGCACC	-0.01	NO
FANCF	34	chr13:99359192-99359213	458	-	GACCTGCCTTCTGCAGCACC	0.01	NO
FANCF	35	chr5:69042692-69042712	450.333	-	CCACTCCTTTCTGCAGCACC	-0.005	NO
FANCF	36	chr17:80950160-80950180	446	+	AGAGGCCCCTCTGCAGCACC	0.625	YES
FANCF	37	chr4:140590969-140590989	426.333	-	AGAATCTCTTCTCCAACACC	0.015	NO
FANCF	38	chr11:22625788-22625808	413.333	-	GGAATCCCTTCTGCAGCACC	85.405	YES
