## Supplementary Table 5 for "Off-target detection of CRISPR-Cas9 nuclease *in vitro* with CROFT-Seq"

### Sheet: Summary
In vitro method	Genomic DNA input, µg	Hands-on time, min	Total time, h	Price, Eur/sample	Reads, mln/sample	Suitable for robotization
CROFT-Seq	1	45	8	7	⁓2-5	Fully (easy)
CLEAVE-Seq	3	73	12	28	⁓5	Partially (moderate)
SITE-Seq	10	80	38	51	⁓0.62-2.46	Fully (difficult)
CIRCLE-Seq	25	154	36	66	⁓4-5	Fully (very difficult)
CHANGE-Seq	1	130	30	70	⁓4-5	Fully (very difficult)
Digenome-Seq	8	261	16	41	⁓400	Partially (easy)
RGEN-Seq	3	52	8	75	⁓2	Fully (difficult)

### Sheet: CROFT-Seq
	Genomic DNA input, µg
	1
	Protocol step	Description/details	Hands-on time, min	Incubation time, min	T, C	Buffer	Enzyme1, U	Enzyme1 price, Eur	Enzyme2, U	Enzyme2 price, Eur	Enzyme3, U	Enzyme3 price, Eur	Others	Others price, Eur	Comments
A	Adapter annealing	20 µM of each oligo	1	120	from 95 to 25	0.2x Buffer G (2 mM Tris-HCl (pH7.5 at 37 °C), 2 mM MgCl2, 10 mM NaCl, 0.02 mg/ml BSA)									Total 200 µl
B	Cas9-sgRNA preparation	200 nM Cas9, 400 nM sgRNA	1	30	37	1x Assembly buffer (10 mM Tris-HCl (pH7.5 at 25 °C), 100 mM NaCl, 1 mM DTT, 1 mM EDTA) and later adding 1 M MgCl2 to the final concentration of 16 mM.									Total 20 µl
			2	150				0		0		0		0
			Total time spent	2.53333								Total price	0
1	DNA end blocking	human genomic DNA dephosphorylation with FastAP	1	10	37	1x FastAP buffer (10 mM Tris-HCl (pH8.0 at 37 °C), 5 mM MgCl2, 100 mM KCl, 0.02% (v/v) Triton X-100, 0.1 mg/ml BSA, gDNA 50 ng/µl)	FastAP (1 U/ul), 2 U	0.2					human genomic DNA, 1 µg	1.4	Total 20 µl
2	FastAP inactivation	Heat inactivation	0.2	10	80
3	Cas9 digestion	100 nM Cas9-sgRNA	1	60	37	1x FastAP buffer + 1x Assembly buffer									20 µl blocked DNA + 20 µl Cas9-sgRNA
4	Cas9 inactivation	Heat inactivation	0.2	20	80
5	Adapter ligation	100 nM Adapter	1	15	22	25 mM Tris-HCl (pH8.0 at 25 °C), 10 mM Mg-acetate, 1 mM DTT, 0.5 mM ATP, 5% PEG 4000 (50 w/v), 0.25 U/μl T4 DNA ligase, 100 nM Adapter, 0.625 pM internal standard #1, 0.625 pM internal standard #2)	T4 DNA ligase (5 U/ul), 20 U	1					ATP and adapter	0.1	Total 80 µl. 40 µl DNA digested with Cas9 + 40 µl Ligation Mix
6	T4 DNA ligase inactivation	Heat inactivation	0.2	10	80
7	Adapter removal	Unligated adapter enzymatic removal with Exo I	2	15	37		Exonuclease I (20 U/ul), 20 U	0.4							Total 80 µl
8	Enzyme inactivation	Reaction stop with EDTA	0.5	0	room								EDTA	0.1
9	DNA immobilization	DNA immobilization on streptavidin-coated beads	1	15	room	1X Wash buffer (5 mM Tris-HCl (pH 8.0 at 25 °C), 1 M NaCl, 0.5 mM EDTA, 0.05% Tween 20)							Dynabeads MyOne Streptavidin C1 beads (5 ul stock)	1.05	1 µl - 0,21 Eur. Required 5 µl. Total 160 µl. 80 µl prepared beads + 80 µl DNA after ligation
10	Beads wash 1	Washing beads	5	5	room
11	ssDNA release	Removal of ssDNA with NaOH	1	10	room	0.125 M NaOH									Total 40 µl
12	Beads wash 2	Washing beads	5	5	room
13	Synthesis of the second strand	With T4 DNA plymerase and NNNN primer	5	50	from 98 to 25 and then 25	1X T4 DNA Polymerase buffer (66 mM Tris-HCl (pH8.8 at 25 °C), 6.6 mM MgCl2, 1 mM DTT, 16.8 mM (NH4)2SO4) additionally supplemented with 8% PEG8000, 0.7 mM dNTP mix, 250 nM NNNN oligo	T4 DNA polymerase (5 U/ul), 5 U	1.8					dNTPs, NNNN oligo	0.2	Total 50 µl
14	Beads wash 3	Washing beads	5	5	room
15	DNA release from beads	DNA release with heat	1	5	70										Total 40 µl
16	qPCR	Determination of exact cycle number for library amplification	3	80		1x Phusion Plus buffer	Phusion Plus DNA polymerase (2 U/ul), 0.4 U	0.5					Home-made qPCR oligos	0.1	Total 20 µl
17	Library amplification/barcoding	Adding unique barcodes via PCR	3	60	room	1x Phusion Plus buffer	Phusion Plus DNA polymerase (2 U/ul), 0.6 U	0.7					Home-made barkoded oligos	0.1	Total 30 µl
18	DNA purification and size selection	Purification with magnetic beads	10	40	room								Purification Module with Magnetic Beads (AMPure XP beads)	0.9	1x cleanup: 30 µl DNA + 30 µl beads.
			45.1	415				4.6		0		0		2.55
			0.751667	6.91667
			Total time spent	7.66833								Total price	7.15
19	Conc. determination	Measurement with Qubit	2	3	room								Qubit dsDNA HS assay kit	0.7
20	Sample pooling	Pooling all prepared samples	0.6	0	room										Time (60 min) required to pool 96 samples
			2.6	3				0		0		0		0.7
			Total time spent	0.0933333								Total price	0.7
			Final time spent	10.295								Final price	7.85

### Sheet: CLEAVE-Seq
	Genomic DNA input, µg
	3
	Protocol step	Description/details	Hands-on time, min	Incubation time, min	T, C	Buffer	Enzyme1, U	Enzyme1 price, Eur	Enzyme2, U	Enzyme2 price, Eur	Enzyme3, U	Enzyme3 price, Eur	Others	Others price, Eur	Comments
A	Adapter annealing	20 µM of each oligo	1	120	from 95 to 25	0.2x Buffer G (2 mM Tris-HCl (pH7.5 at 37 °C), 2 mM MgCl2, 10 mM NaCl, 0.02 mg/ml BSA)
B	Cas9-sgRNA preparation	2 µM Cas9, 4 µM sgRNA	1	60	37	1x Assembly buffer (10 mM Tris-HCl (pH7.5 at 25 °C), 100 mM NaCl, 1 mM DTT, 1 mM EDTA) and later adding 1 M MgCl2 to the final concentration of 16 mM.
			2	180				0		0		0		0
			Total time spent	3.03333								Total price	0
1	DNA end blocking	Dephosphorylation with FastAP	1	30	37	1x FastAP buffer (10 mM Tris-HCl (pH8.0 at 37 °C), 5 mM MgCl2, 100 mM KCl, 0.02% (v/v) Triton X-100, 0.1 mg/ml BSA)	FastAP, 1U	0.1					Maize genomic DNA
2	FastAP inactivation	Heat inactivation	0.2	20	80
3	Cas9 digestion	2 µM Cas9-sgRNA	1	60	37	1x FastAP buffer + 1x Assembly buffer									20 µl blocked DNA + 20 µl Cas9-sgRNA
4	Cas9 inactivation	Heat inactivation	0.2	20	80
5	Adapter ligation	2 µM Adapter	2	60	22	Ligation mix (5 mM Tris-HCl (pH8.0 at 25 °C), 10 mM Mg-acetate, 20 mM DTT, 1 mM ATP, 7.5% PEG 4000 (50 w/v), 0.5 U/μl T4 DNA ligase, 2 μM Adapter)	T4 DNA ligase, 20 U	1					ATP and adapter	0.25	40 µl DNA digested with Cas9 + 40 µl Ligation Mix
6	T4 DNA ligase inactivation	Heat inactivation	0.2	20	80
7	Nick removal	With DreamTaq DNA polymerase	2	15	72	Nick removal mix (5X Taq Buffer with (NH4)2SO4, 1 mM dNTPs, 20 mM EDTA, 0.5 U/μl DreamTaq DNA polymerase)	DreamTaq DNA polymerase, 10 U	1.25					dNTPs	0.1	80 µl Ligated DNA + 20 µl Nick removal mix
8	Nick removal stop	Adding EDTA	0.5	0	room	5 µl 0.5 M EDTA
9	DNA shearing	Focused-ultrasonic shearing to ⁓200 bp	1	3.3	20								microTUBE AFA Fiber Pre-Slit Snap-Cap tube (Covaris)	5.3	Total 105 µl
10	Adapter removal	MagJET bead purification	15	15	room								MagJET NGS Cleanup and Size Selection kit	1.5
11	DNA immobilization/purification	Purification with streptavidin-coated beads	15	50	room	1X Wash buffer (5 mM Tris-HCl (pH 8.0 at 25 °C), 1 M NaCl, 0.5 mM EDTA, 0.05% Tween 20)							Dynabeads MyOne Streptavidin C1 beads	5.3
12	DNA release from beads	Cleavage with NotI	1	30	37	1x FastDigest buffer	NotI, 10U	1.6
13	ssDNA removal	Digestion with lambda exonuclease	1	60	37	Exonuclease mix (67 mM glycine-KOH (pH9.4 at 25 °C), 0.01% Triton X-100, 0.2 U/μl Lambda Exonuclease)	Lambda exonuclease, 20U	1.6							Total 120 µl. 25 µl DNA treated with NotI + 95 µl Exonuclease mix
14	Lambda exonuclease inactivation	Heat inactivation	0.2	20	80
15	ssDNA purification	With EpiJET column	5	5	room								EpiJET Bisulfite Conversion kit	2.8	20 µl collected purified DNA
16	Synthesis of the second strand	With T4 DNA plymerase and NNNN primer	5	50	from 98 to 25 and then 25	1X T4 DNA Polymerase buffer (66 mM Tris-HCl (pH8.8 at 25 °C), 6.6 mM MgCl2, 1 mM DTT, 16.8 mM (NH4)2SO4) additionally supplemented with 4 mM Mg-gacetate, 8.8% (w/v) PEG8000 and 135 nM NNNN oligo	T4 DNA polymerase, 5U	1.8					dNTPs, NNNN primer	0.2	Total 50 µl
17	DNA purification	Purification with magnetic beads	7	35	room								Purification Module with Magnetic Beads	0.6	50 µl sample (includes PEG8000) + 20 µl beads
18	qPCR	Determination of exact cycle number for library amplification	3	80									PCR Add-on kit for Illumina	1.2	Total 20 µl
19	Library amplification/barcoding	Adding unique barcodes via PCR	3	60	room								PCR Add-on kit for Illumina, Barcode primer from lexogen i7 6 nt index set (7001-7096)	2.8	Total 30 µl
20	DNA purification and size selection	Purification with magnetic beads	10	40	room								Purification Module with Magnetic Beads (AMPure XP beads)	0.9	1x cleanup: 30 µl DNA + 30 µl beads.
			73.3	673.3				7.35		0		0		20.95
			1.22167	11.2217
			Total time spent	12.4433								Total price	28.3
21	Conc. determination	Measurement with Qubit	2	3	room								Qubit dsDNA HS assay kit	0.7
22	Library analysis	Analysis with Bioanalyzer 2100	5.45455	5.45455	room								Agilent High sensitivity DNA kit	8.7	Time (120 min) required to analyze 11 samples
23	Sample pooling	Pooling all prepared samples	0.6	0	room										Time (60 min) required to pool 96 samples
			8.05455	8.45455				0		0		0		9.4
			Total time spent	0.275152								Total price	9.4
			Final time spent	15.7518								Final price	37.7

### Sheet: SITE-Seq
	Genomic DNA input, µg
	10
	Protocol step	Description/details	Hands-on time, min	Incubation time, min	T, C	Buffer	Enzyme1, U	Enzyme1 price, Eur	Enzyme2, U	Enzyme2 price, Eur	Enzyme3, U	Enzyme3 price, Eur	Others	Others price, Eur	Comments
A	Adapter 1 annealing	5 µM of each oligo	1	60	from 95 to room	1x Annealing buffer (10 mM Tris-HCl (pH7.5 at 25 °C), 50 mM NaCl, 1 mM EDTA)
B	Adapter 2 annealing	23 µM of each oligo	2	60	from 95 to room	1x Annealing buffer (10 mM Tris-HCl (pH7.5 at 25 °C), 50 mM NaCl, 1 mM EDTA)
C	Cas9-sgRNA preparation	sgRNA:Cas9 (at least 3:1)	2	10	37	1x CCB buffer (20 mM HEPES (pH 7.4), 100 mM KCl, 5 mM MgCl2, 1 mM DTT, 5% glycerol)									15 µl diluted Cas9 + 15 µl diluted sgRNA
D	Purification of gDNA	Purification of gDNA from HEK293 cells	30	330	room								QIAGEN Blood & Cell Culture DNA Maxi Kit	8.66
E	Purified gDNA check	Quantification and qualification of purified HEK293 gDNA with gel electrophoresis	30	90	room
			65	550				0		0		0		8.66
			Total time spent	10.25								Total price	8.66
1	Cas9 digestion	RNP varies 0.25 - 1024 nM	1	240	37										30 µl prepared RNP + 20 µl gDNA (500 ng/ul)
2	Cleavage termination	Protein/RNA degradation	2	40	37 (20 min), then 55 (20 min)	0.125x CCE buffer, 0.175 µg/µl Proteinase K, 0.77 µg/µl RNase A	Proteinase K, 10 µg	0.1	RNase A	0.4					50 µl + 6.8 µl Proteinase K/RNase A mix
3	DNA cleanup 1	DNA cleanup using SPRISelect beads	10	35	room								SPRISelect Reagent Kit	1.2	1x cleanup: 56.8 µl sample + 56.8 µl beads
4	dA-tailing	dA addition to 3' ends of gDNA	2	30	37	1x dA-tailing reaction buffer	Klenow fragment exo-						NEBNext dA-tailing module	5
5	Adapter 1 ligation	200 nM adapter 1	2	1440	20, then 16 (overnight)	1x T4 DNA ligase buffer (20 mM Tris-HCl (pH7.8 at 25 °C), 10 mM MgCl2, 10 mM DTT, 0.5 mM ATP)	NEB Quick ligase						NEB Quick ligation kit	3.2	Total 50 µl
6	DNA cleanup 2	DNA cleanup using SPRISelect beads	10	35	room								SPRISelect Reagent Kit	0.6	0.5x cleanup: 50 µl sample + 25 µl beads
7	gDNA fragmentation	Enzymatic fragmentation	1	60	37								NEBNext dsDNA Fragmentase	2.2	Total 50 µl
8	Fragmentation stop	Fragmentation reaction quenching with EDTA	1		room	12.5 µl 0.5 M EDTA, then 37.5 µl H2O									50 µl + 12.5 µl EDTA + 37.5 µl H2O
9	DNA cleanup 3	DNA cleanup using SPRISelect beads	10	35	room								SPRISelect Reagent Kit	1.9	0.9x cleanup: 100 µl sample + 90 µl beads
10	End-repair	DNA end repairing after fragmentation	2	60	20 (30 min), then 65 (30 min)	1x End-repair reaction buffer							NEBNext Ultra End Repair/dA-tailing module	11.5
11	Adapter 2 ligation	375 nM adapter 2	3	15	20								NEBNext Ultra Ligation Module	16	Total 41.75 µl
12	DNA immobilization/purification	Purification with streptavidin-coated beads	20	60	room								Dynabeads M-280 Streptavidin	5.8
13	DNA recovery	Recovering DNA fragments with PCR	2	50									Q5 Hot-Start 2x Master Mix	1.6	Total 50 µl
14	DNA indexing	Indexing PCR	3	40									Q5 Hot-Start 2x Master Mix, index primers	1.5	Total 40 µl, used DNA prediluted 50x
15	Sample pooling	Pooling all prepared samples	0.6	0	room										Time (60 min) required to pool 96 samples
16	DNA pool cleanup 4	Pooled DNA cleanup using SPRISelect beads	10	35	room								SPRISelect Reagent Kit	0.3	Price (8.8 Eur) if library pool volume is 600 µl
			79.6	2175				0.1		0.4		0		50.8
			1.32667	36.25
			Total time spent	37.5767								Total price	51.3
17	Library analysis	Analysis with Bioanalyzer 2100	5.45455	5.45455	room								Agilent High sensitivity DNA kit	8.7	Time (120 min) required to analyze 11 samples
18	Library quantification	Conc. measurement with Qubit	2	3	room								Qubit dsDNA HS assay kit	0.7
			7.45455	8.45455				0		0		0		9.4
			Total time spent	0.265152								Total price	9.4
			Final time spent	48.0918								Final price	69.36

### Sheet: CIRCLE-Seq
	Genomic DNA input, µg
	25
	Protocol step	Description/details	Hands-on time, min	Incubation time, min	T, C	Buffer	Enzyme1, U	Enzyme1 price, Eur	Enzyme2, U	Enzyme2 price, Eur	Enzyme3, U	Enzyme3 price, Eur	Others	Others price, Eur	Comments
A	Hairpin adapter annealing	40 µM hairpin oligo	1	80	from 95 to 25
B	Cas9-sgRNA preparation	409 nM Cas9, 409 nM sgRNA	2	10	room	4.5x Cas9 Nuclease Reaction Buffer
C	Purification of gDNA	Purification of genomic DNA from tissue	30	180	varies								Gentra Puregene Tissue Kit	0.4
			33	270				0		0		0		0.4
			Total time spent	5.05								Total price	0.4
1	DNA shearing	Focused-ultrasonic shearing to ⁓300 bp	1	1.3	room								microTUBE AFA Fiber Pre-Slit Snap-Cap tube (Covaris)	5.3
2	DNA cleanup 1	Shared DNA cleanup using AMPure XP magnetic beads	10	35	room								Agencourt AMPure XP magnetic beads	2	1.8x cleanup: 50 µl gDNA + 90 µl beads
3	End-repair	DNA end repairing	2	30	20	1x KAPA End Repair Buffer	KAPA End Repair Enzyme Mix						KAPA High throughput, “with bead”, PCR-free Library Preparation Kit (include reagents for end repair, A-tailing, ligation and library amplification)	4.4	Total 70 µl (5 µg shared DNA). Kit includes reagents for end repair, A-tailing and ligation (22 Eur/sample).
4	DNA cleanup 2	DNA cleanup using AMPure XP magnetic beads	10	35	room								Agencourt AMPure XP magnetic beads	2.7	1.7x cleanup: 70 µl end-repaired DNA + 120 µl beads
5	A-tailiing	dA addition to 3' ends of DNA	2	30	30	1x KAPA A-tailing Buffer	KAPA A-tailing Enzyme						KAPA High throughput, “with bead”, PCR-free Library Preparation Kit (include reagents for end repair, A-tailing, ligation and library amplification)	4.4	Total 50 µl
6	DNA cleanup 3	DNA cleanup using PEG/NaCl solution	10	35	room								Agencourt AMPure XP magnetic beads	0	1.8x cleanup: 50 µl A-tailed DNA + 90 µl PEG/NaCl solution
7	Adapter ligation	4 µM hairpin adapter	2	60	20	1x KAPA Ligation Buffer	KAPA T4 DNA Ligase						KAPA High throughput, “with bead”, PCR-free Library Preparation Kit (include reagents for end repair, A-tailing, ligation and library amplification)	4.4	Total 50 µl
8	DNA cleanup 4	DNA cleanup using PEG/NaCl solution	10	35	room								Agencourt AMPure XP magnetic beads	0	1x cleanup: 50 µl ligated DNA + 50 µl PEG/NaCl solution
9	Lambda Exo/ExoI treatment	Removing any unligated DNA	2	70	37 (60 min), then 75 (10 min)	1x Exonuclease I Reaction Buffer	Lambda exonuclease, 20 U	1.6	Exonuclease I, 20 U	0.4					Total 50 µl (1000 ng DNA)
10	DNA cleanup 5	DNA cleanup using AMPure XP magnetic beads	10	35	room								Agencourt AMPure XP magnetic beads	2	1.8x cleanup: 50 µl DNA + 90 µl beads
11	USER/T4 PNK treatment	Preparing DNA for intramolecular ligation	2	60	37	1x T4 DNA Ligase Buffer	USER Enzyme, 3 U	5.7	T4 PNK, 20 U	1.6					Total 50 µl
12	DNA cleanup 6	DNA cleanup using PEG/NaCl solution	10	35	room								Agencourt AMPure XP magnetic beads	0	1.8x cleanup: 50 µl A-tailed DNA + 90 µl PEG/NaCl solution
13	Circularization	Intramolecular ligation/circularization	2	960	16	1x T4 DNA Ligase Buffer	T4 DNA Ligase, 800 U	2.6							Total 100 µl (500 ng DNA)
14	DNA cleanup 7	DNA cleanup using AMPure XP magnetic beads	10	35	room								Agencourt AMPure XP magnetic beads	2.2	1x cleanup: 100 µl DNA + 100 µl beads
15	DNAse treatment	Exonuclease degradation of linear DNA	2	90	37 (60 min), then 70 (30 min)	1x Plasmid-Safe Reaction Buffer, 1 mM ATP	Plasmid-Safe ATP-Dependent DNAse, 50 U	5.6							Total 50 µl
16	DNA cleanup 8	DNA cleanup using AMPure XP magnetic beads	10	35	room								Agencourt AMPure XP magnetic beads	1.1	1x cleanup: 50 µl DNA + 50 µl beads
17	Cas9 digestion	90 nM Cas9-sgRNA	1	60	37	1x Cas9 Nuclease Reaction Buffer									Total 100 µl (250 ng DNA)
18	DNA cleanup 9	DNA cleanup using AMPure XP magnetic beads	10	35	room								Agencourt AMPure XP magnetic beads	2.2	1x cleanup: 100 µl DNA + 100 µl beads
19	A-tailing	dA addition to Cas9 cleaved 3' ends of DNA	2	30	30	1x KAPA A-tailing Buffer	KAPA A-tailing Enzyme						KAPA High throughput, “with bead”, PCR-free Library Preparation Kit (include reagents for end repair, A-tailing, ligation and library amplification)	4.4	Total 50 µl
20	DNA cleanup 10	DNA cleanup using PEG/NaCl solution	10	35	room								Agencourt AMPure XP magnetic beads	0	1.8x cleanup: 50 µl A-tailed DNA + 90 µl PEG/NaCl solution
21	Adapter ligation	Ligating hairpin adapter to Cas9 cleaved DNA	2	60	20	1x KAPA Ligation Buffer, NEBNExt Adaptor for Illumina (1.5 µM)	KAPA T4 DNA Ligase						KAPA High throughput, “with bead”, PCR-free Library Preparation Kit (include reagents for end repair, A-tailing, ligation and library amplification)	4.4	Total 50 µl
22	DNA cleanup 11	DNA cleanup using PEG/NaCl solution	10	35	room								Agencourt AMPure XP magnetic beads	0	1x cleanup: 50 µl ligated DNA + 50 µl PEG/NaCl solution
23	USER treatment	Making linear DNA	1	60	37	1x TE buffer	USER Enzyme, 3 U	5.7							Total 50 µl
24	DNA cleanup 12	DNA cleanup using PEG/NaCl solution	10	35	room								Agencourt AMPure XP magnetic beads	0	0.7x cleanup: 50 µl ligated DNA + 35 µl PEG/NaCl solution
25	PCR amplification/indexing	Indexing PCR	3	30		1x KAPA HiFi HotStart ReadyMix, NEBNext i5 Primer (1 µM), NEBNext i7 Primer (1 µM)							KAPA HiFi HotStart ReadyMix	2	Total 50 µl (20 ng DNA)
26	DNA cleanup 13	DNA cleanup using AMPure XP magnetic beads	10	35	room								Agencourt AMPure XP magnetic beads	0.8	0.7x cleanup: 50 µl DNA + 35 µl beads
			154	1996.3				21.2		2		0		42.3
			2.56667	33.2717
			Total time spent	35.8383								Total price	65.5
27	Library quantification	Conc. measurement with Qx200 Droplet Digital PCR	3	80									ddPCR Library Quantification Kit for Illumina TruSeq	3.8	Alternative: qPCR using KAPA Library Quantification Kit for NGS (around 1 Eur/reaction) Sequencing
28	Sample pooling	Pooling all prepared samples	0.5	0	room										Time (2 min) required to pool 4 samples
			3.5	80				0		0		0		3.8
			Total time spent	1.39167								Total price	3.8
			Final time spent	42.28								Final price	69.7

### Sheet: CHANGE-Seq
	Genomic DNA input, µg
	1
	Protocol step	Description/details	Hands-on time, min	Incubation time, min	T, C	Buffer	Enzyme1, U	Enzyme1 price, Eur	Enzyme2, U	Enzyme2 price, Eur	Enzyme3, U	Enzyme3 price, Eur	Others	Others price, Eur	Comments
A	Annealing of custom transposon oligonucleotides	25 µM final conc. of duplex	1	80	from 95 to 25	0.5x TE pH8.0									50 µM of each oligo. After annealing + 100 µl 1x TE pH8.0 (25 µM final conc. of duplex), V = 200 µl
B	Transposome assembly	Tn5 + annealed duplex	1	60	room	1x Tn5 dialysis buffer (50 mM Hepes-KOH, pH 7.2, 0.1 M NaCl, 0.1 mM EDTA, 1 mM DTT, 0.1% Triton X-100, 10% glycerol), 3.65 µM annealed duplex	Tn5, 0.65 mg/ml (0.67 mg)	0							Total 1030 µl. After incubation store at -20C.
C	Cas9-sgRNA preparation	409 nM Cas9, 1.227 nM sgRNA	2	10	room	4.5x Cas9 Nuclease Reaction Buffer									Total 11 µl
D	Purification of gDNA	Purification of gDNA	30	180	varies								Gentra Puregene Tissue Kit (Qiagen, cat.no. 158667)	0.1
E	gDNA quantification	Conc. measurement with Qubit	2	3	room								Qubit dsDNA HS assay kit	0.7
			36	333				0		0		0		0.8
			Total time spent	6.15								Total price	0.8
1	Genomic DNA tagmentation	Genomic DNA tagmentation with assembled Tn5 transposome	2	7	55	1x TAPS-DMF buffer (10mM TAPS-NaOH pH 8.5, 5 mM MgCl2, 10% v/v DMF), Genomic DNA (1 µg)	Assembled Tn5-transposome, 0.25 mg/ml	0							Total 100 µl.
2	Proteinase K digestion 1	Degradation of Tn5 with proteinase K	2	15	55		Proteinase K, 2U	0.1							Predilute proteinase K (2.5 µl + 2.5 µl H2O) and add 5 µl to the reaction.
3	DNA cleanup 1	DNA cleanup using SPRI-Guanidine beads	10	25	room								Cytiva Sera-Mag SpeedBeads™ Carboxyl Magnetic Beads, hydrophobic	0.2	SeraMag Speadbeads, carboxylated. SPRI - solid phase reversible immobilization. 1.8x cleanup: 105 µl DNA + 189 µl beads
4	Gap-repair	Gap repair after tagmentation	1	30	72		Taq DNA ligase (40 U/μl), 80 U	0.22					2X Kapa HiFi HotStart Uracil+ Ready Mix	15	Total 50 µl. Purified tagmented DNA (150-250 ng)
5	Proteinase K digestion 2	Degradation of proteins	2	15	55		Proteinase K, 2U	0.1							Predilute proteinase K (2.5 µl + 2.5 µl H2O) and add 5 µl to the reaction.
6	DNA cleanup 2	DNA cleanup using SPRI-Guanidine beads	10	25	room								Cytiva Sera-Mag SpeedBeads™ Carboxyl Magnetic Beads, hydrophobic	0.1	1.8x cleanup: 55 µl DNA + 99 µl beads
7	USER/PNK	Preparing DNA ends for circularization/intramolecular ligation	1	60	37	1x T4 DNA Ligase Buffer	USER Enzyme, 3 U	5.7	T4 PNK, 20 U	1.6					Total 50 µl
8	DNA cleanup 3	DNA cleanup using SPRI-beads	10	25	room								Cytiva Sera-Mag SpeedBeads™ Carboxyl Magnetic Beads, hydrophobic	0.1	1.8x cleanup: 50 µl DNA + 90 µl beads
9	Pool and quantify	Pool (if necessary) and quantify DNA samples with Qubit	2	3	room								Qubit dsDNA HS assay kit	0.7
10	Intramolecular circularization	Intramolecular ligation/circularization	2	960	16	1x T4 DNA Ligase Buffer	T4 DNA Ligase, 800 U	2.6							Total 100 µl (500 ng DNA)
11	DNA cleanup 4	DNA cleanup using SPRI-beads	10	25	room								Cytiva Sera-Mag SpeedBeads™ Carboxyl Magnetic Beads, hydrophobic	0.1	1x cleanup: 100 µl DNA + 100 µl beads
12	DNAse/exonuclease treatment	DNase/Exonuclease degradation of linear DNA, ssDNA.	3	90	37 (60 min), then 70 (30 min)	1x Exonuclease I Reaction Buffer, 1 mM ATP	Plasmid-Safe ATP-Dependent DNAse (10 U/µl), 20 U	2.2	Lambda Exonuclease (5 U/μl), 10 U	0.8	Exonuclease I (20 U/µl), 20 U	0.4			Total 50 µl
13	DNA cleanup 5	DNA cleanup using SPRI-beads	10	25	room								Cytiva Sera-Mag SpeedBeads™ Carboxyl Magnetic Beads, hydrophobic	0.1	1x cleanup: 50 µl DNA + 50 µl beads
14	Pool and quantify	Pool (if necessary) and quantify DNA samples with Qubit	2	3	room								Qubit dsDNA HS assay kit	0.7
15	Cas9 digestion	90 nM Cas9-sgRNA	1	60	37	1x Cas9 Nuclease Reaction Buffer									Total 50 µl (125 ng DNA)
16	Proteinase K digestion 3	Degradation of proteins	2	15	37		Proteinase K, 0.8U	0.1							Predilute proteinase K (1 µl + 4 µl H2O) and add 5 µl to the reaction.
17	DNA cleanup 6	DNA cleanup using SPRI-beads	10	25	room								Cytiva Sera-Mag SpeedBeads™ Carboxyl Magnetic Beads, hydrophobic	0.1	1x cleanup: 55 µl DNA + 55 µl beads
18	A-tailing	dA addition to Cas9 cleaved 3' ends of DNA	2	30	30	1x KAPA A-tailing Buffer	KAPA A-tailing Enzyme						HTP Library Preparation Kit PCR-free (96rxn) (Kapa Biosystems)	11	Total 50 µl. Kit includes reagents for next library prep (33 Eur/sample).
19	DNA cleanup 7	DNA cleanup using PEG/NaCl solution	10	25	room								Cytiva Sera-Mag SpeedBeads™ Carboxyl Magnetic Beads, hydrophobic	0	1.8x cleanup: 50 µl DNA + 90 µl PEG/NaCl solution
20	Adapter ligation	Ligating adapter to Cas9 cleaved DNA	2	60	20	1x KAPA Ligation Buffer, NEBNExt Adaptor for Illumina (1.5 µM)	KAPA T4 DNA Ligase						HTP Library Preparation Kit PCR-free (96rxn) (Kapa Biosystems)	11	Total 50 µl
21	DNA cleanup 8	DNA cleanup using PEG/NaCl solution	10	25	room								Cytiva Sera-Mag SpeedBeads™ Carboxyl Magnetic Beads, hydrophobic	0	1x cleanup: 50 µl DNA + 50 µl PEG/NaCl solution
22	USER treatment	Making linear DNA	1	15	37	1x TE buffer	USER Enzyme, 3 U	5.7							Total 50 µl
23	DNA cleanup 9	DNA cleanup using PEG/NaCl solution	10	25	room								Cytiva Sera-Mag SpeedBeads™ Carboxyl Magnetic Beads, hydrophobic	0	0.7x cleanup: 50 µl DNA + 35 µl PEG/NaCl solution
24	Quantification	Conc. measurement with Qubit	2	3	room								Qubit dsDNA HS assay kit	0.7
25	PCR amplification/indexing	Indexing PCR	3	30		1x KAPA HiFi HotStart ReadyMix, NEBNext i5 Primer (1 µM), NEBNext i7 Primer (1 µM)							HTP Library Preparation Kit PCR-free (96rxn) (Kapa Biosystems)	11	Total 50 µl (10-20 ng DNA)
26	DNA cleanup 10	DNA cleanup using SPRI-beads	10	25	room								Cytiva Sera-Mag SpeedBeads™ Carboxyl Magnetic Beads, hydrophobic	0.1	0.7x cleanup: 50 µl DNA + 35 µl beads
			130	1646				16.72		2.4		0.4		50.9
			2.16667	27.4333
			Total time spent	29.6								Total price	70.42
27	DNA analysis	QIAxcel capillary electrophoresis	2.5	2.5	room								QIAxcel DNA High Resolution Kit (Qiagen)	11.4	Time (60 min) required to run and analyse 12 samples
28	qPCR	Concentration determination with qPCR	40	80		1x KAPA SYBR FAST qPCR Master Mix containing Primer Premix							Kapa Library Quantification Kit	1.2	Total 20 µl
29	Sample pooling	Pooling all prepared samples	0.6	0	room										Time (60 min) required to pool 96 samples
			43.1	82.5				0		0		0		12.6
			Total time spent	2.09333								Total price	12.6
			Final time spent	37.8433								Final price	83.82

### Sheet: Digenome-Seq
	Genomic DNA input, µg
	8
	Protocol step	Description/details	Hands-on time, min	Incubation time, min	T, C	Buffer	Enzyme1, U	Enzyme1 price, Eur	Enzyme2, U	Enzyme2 price, Eur	Enzyme3, U	Enzyme3 price, Eur	Others	Others price, Eur	Comments
A	Cas9-sgRNA preparation	300 nM Cas9, 900 nM sgRNA (40 µg of Cas9, 30 µg sgRNA)	2	10	room	1x NEBuffer 3.1 (50 mM Tris-HCl (pH 7.9 at 25 °C), 100 mM NaCl, 10 mM MgCl2, and 100 μg/ml BSA)
B	Purification of gDNA	Purification of genomic DNA	15	25	varies								DNeasy Blood and Tissue kit (Qiagen)	1.4	DNA yield from cells - 20 µg. Price of 50 purifications - 175 Eur. 1 Purification - 3.5 Eur.
			17	35				0		0		0		1.4
			Total time spent	0.866667								Total price	1.4
1	Cas9 digestion	300 nM Cas9-sgRNA	1	480	37	1x NEBuffer 3.1 (50 mM Tris-HCl (pH 7.9 at 25 °C), 100 mM NaCl, 10 mM MgCl2, and 100 μg/ml BSA)
2	sgRNA removal	Digesting sgRNA with RNase A	1	30	37	1x NEBuffer 3.1 (50 mM Tris-HCl (pH 7.9 at 25 °C), 100 mM NaCl, 10 mM MgCl2, and 100 μg/ml BSA)	RNase A, 20 µg	0.1
3	Purification of gDNA	Purification of genomic DNA to remove RNaseA	15	25	varies								DNeasy Blood and Tissue kit (Qiagen)	1.4
4	qPCR	Measure the ratio of target site digestion compare to untreated gDNA	3	80									2× Sybr Green Master Mix	1
5	DNA shearing	Focused-ultrasonic shearing to ⁓350 bp	1	1.1	20								microTUBE AFA Fiber Pre-Slit Snap-Cap tube (Covaris)	5.3	1 µg DNA
6	End-repair	DNA end repairing			30 (30 min)								TruSeq DNA PCR-Free Low Throughput Library Prep Kit
7	Size selection	Remove large and small DNA fragments using beads			room								TruSeq DNA PCR-Free Low Throughput Library Prep Kit
8	dA-tailing	dA addition to 3' ends of gDNA			37 (30 min), then 70 (5 min)								TruSeq DNA PCR-Free Low Throughput Library Prep Kit
9	Adapter ligation	Ligating barcoded adapters			30 (10 min)								TruSeq DNA PCR-Free Low Throughput Library Prep Kit
		Total library prep with TruSeq kit (6-9 stages)	240	90										33
			261	706.1				0.1		0		0		40.7
			4.35	11.7683
			Total time spent	16.1183								Total price	40.8
10	Sample pooling	Pooling all prepared samples	0.5	0	room										Time (10 min) required to pool 16 samples
11	Library analysis	Analysis with Bioanalyzer 2100	5	5	room								Agilent DNA 1000 Kit	4.4	Time (120 min) required to analyze 12 samples
			5.5	5				0		0		0		4.4
			Total time spent	0.175								Total price	4.4
			Final time spent	17.16								Final price	46.6

### Sheet: RGEN-Seq
	Genomic DNA input, µg
	3
	Protocol step	Description/details	Hands-on time, min	Incubation time, min	T, C	Buffer	Enzyme1, U	Enzyme1 price, Eur	Enzyme2, U	Enzyme2 price, Eur	Enzyme3, U	Enzyme3 price, Eur	Others	Others price, Eur	Comments
A	p7L adapter annealing	p7_index/rcp7 (1.5 µM)	1	120		IDT Duplex buffer									Total 66.5 µl
B	p5L adapter annealing	p5_index/rc_p5 (15 µM)	1	120		IDT Duplex buffer									Total 6.6 µl
C	Cas9-sgRNA preparation	sgRNA:Cas9 (1.5:1)	3	13 (3+10)	37	1x CutSmart buffer									Total 10 µl
			5	240				0		0		0		0
			Total time spent	4.08333								Total price	0
1	gDNA blocking	HEK293 gDNA dephosphorylation with FastAP and addition of ddA	2	60	37	1x CutSmart buffer (20 mM Tris-Ac (pH7.9 at 25 °C), 10 mM MgAc2, 50 mM KAc, 0.1 mg/ml BSA)	Quick CIP enzyme (1 U/ul), 2 U	0.2	TdT (20 U/ul), 100 U	12			HEK293 genomic DNA, 3 µg; 0.1 mM ddATP	5	Total 50 µl
2	Enzyme inactivation	Heat inactivation	0.2	20	75
3	DNA cleanup 1	DNA cleanup using SPRISelect beads	10	20	room								SPRISelect Reagent Kit	1.9	0.8x cleanup: 50 µl sample + 50 µl 1x TE buffer + 80 µl beads, remove 37 µl eluted gDNA
4	Cas9 digestion	16; 32; 64; 128; 256; 512; 1024 nM Cas9-sgRNA	1	60	37	1x CutSmart buffer									1-4 µg blocked DNA diluted in 40 µl 1x CutSmart buffer + 10 µl Cas9-sgRNA. Total 50 µl
5	Cas9 inactivation	Heat inactivation	0.2	10	65
6	sgRNA removal	Digesting sgRNA with RNase Cocktail	0.5	30	37	1x CutSmart buffer	RNase Cocktail, 0.5 µl	0.1
7	Proteinase K digestion	Degradation of proteins	0.5	30	50		Proteinase K, 2 µl	0.15
8	DNA cleanup 2	DNA cleanup using SPRISelect beads	10	20	room								SPRISelect Reagent Kit	1.7	0.7x cleanup: 52.5 µl sample + 47.5 µl 1x TE buffer + 70 µl beads, remove 31 µl eluted gDNA
9	dA-tailing	dA addition to 3' ends of gDNA	2	30	37	1x CutSmart buffer	Klenow fragment exo- (5 U/µl), 15 U	4.2					dNTP	0.1	Total 37.5 µl
10	dA-tailing reaction termination	Heat inactivation	0.2	20	75
11	p7L adapter ligation	75 nM adapter	2	30	room	1x T4 DNA ligation buffer	NEBNext Quick T4 DNA ligase, 5 µl						NEBNext Quick ligation module	3.2	Total 50 µl
12	DNA cleanup 3	DNA cleanup using SPRISelect beads	10	20	room								SPRISelect Reagent Kit	1.7	0.7x cleanup: 50 µl sample + 50 µl 1x TE buffer + 70 µl beads, remove 30 µl eluted gDNA
13	gDNA fragmentation and end-repair/dA-tailing	Enzymatic fragmentation, repair, tailing (all in one reaction)	1	42	37 (12 min), then 65 (30 min)	NEBNext ΜLtra II FS Reaction buffer	NEBNext ΜLtra II FS Enzyme Mix						NEBNext ΜLtra II FS DNA Library prep kit	32	Total 35 µl
14	p5L adapter ligation	⁓550 nM adapter	2	20	room								NEBNext Ultra II Ligation Module	16	Total 50 µl
15	DNA cleanup 4	DNA cleanup using SPRISelect beads	10	20	room								SPRISelect Reagent Kit	1.7	0.7x cleanup: 68.5 µl sample + 31.5 µl 1x TE buffer + 70 µl beads, remove 23 µl eluted gDNA
			51.6	432				4.65		12		0		58.3
			0.86	7.2
			Total time spent	8.06								Total price	74.95
16	Library analysis	Analysis with Agilent Bioanalyzer	5.45455	5.45455	room								Agilent 1000 DNA kit	8	Time (120 min) required to analyze 11 samples
17	qPCR	Concentration determination with qPCR	40	80									NEBNext Library Quant kit	1.2
			45.4545	85.4545				0		0		0		9.2
			Total time spent	2.18182								Total price	9.2
			Final time spent	14.3252								Final price	84.15
